# The splicing kinase PRPF-4 is required for somatic development and germline function in *C. elegans*

**DOI:** 10.64898/2026.08.28.747746

**Authors:** Willie C. Barron, Xiaolu Wei, Sakia Ferdousy, Lishuang Zhu, Fanju W. Meng, Bojun Chen

## Abstract

Pre-mRNA splicing is essential for gene expression, yet the consequences of disrupting core spliceosomal factors during animal development remain poorly understood. Here, we investigated the *in vivo* function of the conserved spliceosomal kinase PRPF-4 in *C. elegans* using endogenous reporter analysis, conditional protein depletion, and transcriptome-wide analysis of alternative splicing and gene expression. We found that PRPF-4 is broadly expressed throughout development and is continuously required for postembryonic development and normal function of multiple tissues, including the pharynx, nervous system, and germline. Acute PRPF-4 depletion rapidly disrupts alternative splicing across thousands of transcripts, with exon skipping representing the predominant class of affected events. In addition, global PRPF-4 depletion causes widespread changes in gene expression, including increased expression of spliceosomal components and decreased expression of genes involved in ciliary function and ion transport, and neuron-specific depletion compromises amphid sensory cilia function. These findings establish PRPF-4 as an essential regulator of pre-mRNA splicing and demonstrate the widespread consequences of its depletion on gene expression, neuronal function, and animal development.

**Author Summary:** Pre-mRNA splicing, a process in which newly synthesized RNA molecules are cut and joined to produce mature RNA molecules, is essential for life. This study examines a conserved splicing protein called PRPF-4 in the nematode *C. elegans*. The researchers show that PRPF-4 is required throughout postembryonic development and for the normal function of multiple tissues. Depleting PRPF-4 causes numerous splicing errors and changes the expression of many genes, including those involved in cilia and ion transport. Neuronal depletion of PRPF-4 also impairs sensory cilia function. These findings establish PRPF-4 as an essential regulator of RNA processing during animal development.
