## Supplementary Table 4 for "The splicing kinase PRPF-4 is required for somatic development and germline function in *C. elegans*"

### Sheet: cilia
DESeq2							Alternative_Splicing
Gene	baseMean	log2FoldChange	lfcSE	stat	pvalue	padj	Common_name	IncLevel_Control	IncLevel_IAA	IncLevelDifference_IAA_Control	FDR	Splicing_category	Splicing_status
C38D4.8	12.1191	-5.8889	1.30776	-4.50305	6.69839e-06	2.02265e-05	arl-6	NA	NA	NA	NA	NA	NA
Y105E8A.5	26.4814	-1.7358	0.462259	-3.75503	0.000173317	0.000448024	bbs-1	NA	NA	NA	NA	NA	NA
F20D12.3	42.5903	-1.11555	0.3413	-3.26852	0.00108111	0.00251199	bbs-2	NA	NA	NA	NA	NA	NA
T25F10.5	40.5663	-2.31879	0.465835	-4.97772	6.43384e-07	2.1556e-06	bbs-8	NA	NA	NA	NA	NA	NA
F38G1.1	63.0171	-2.93388	0.336577	-8.71681	2.86142e-18	1.88223e-17	che-2	NA	NA	NA	NA	NA	NA
F18C12.1	367.743	-1.60804	0.129114	-12.4544	1.32382e-35	1.55465e-34	che-3	NA	NA	NA	NA	NA	NA
C27A7.4	119.858	-1.76912	0.229883	-7.69577	1.40642e-14	7.84721e-14	che-11	NA	NA	NA	NA	NA	NA
B0024.8	76.5973	-1.09718	0.266782	-4.11265	3.91146e-05	0.000109109	che-12	1.0,1.0,1.0	1.0,0.55,1.0	-0.15	1	SE	not_sig
F59C6.7	79.1164	-1.22528	0.269498	-4.54652	5.45405e-06	1.66635e-05	che-13	NA	NA	NA	NA	NA	NA
F23B2.4	77.6358	-1.60662	0.268877	-5.97528	2.29695e-09	9.36485e-09	daf-10	NA	NA	NA	NA	NA	NA
B0240.3	52.0564	-3.34413	0.402049	-8.31772	8.96734e-17	5.5552e-16	daf-11	NA	NA	NA	NA	NA	NA
F54C1.5	84.5171	-1.49784	0.251425	-5.95742	2.56257e-09	1.03994e-08	dyf-1	1.0,1.0,1.0	0.0,NA,1.0	-0.5	1	SE	not_sig
ZK520.3	82.4618	-1.89519	0.275968	-6.86742	6.53717e-12	3.15463e-11	dyf-2	NA	NA	NA	NA	NA	NA
F46F6.4	56.7358	-1.8543	0.321075	-5.77528	7.68253e-09	3.00269e-08	dyf-6	0.51,0.409,0.735	1.0,1.0,1.0	0.449	1.22827e-07	RI	positive
F08F8.3	161.114	-2.07837	0.209104	-9.93939	2.80551e-23	2.23977e-22	kap-1	0.957,1.0,1.0	1.0,1.0,1.0	0.014	1	SE	not_sig
F08F8.3	161.114	-2.07837	0.209104	-9.93939	2.80551e-23	2.23977e-22	kap-1	0.068,0.028,0.108	0.0,0.0,0.119	-0.028	0.134999	A5SS	not_sig
M02B7.3	75.8416	-1.16594	0.281103	-4.14774	3.35778e-05	9.42506e-05	osm-3	NA	NA	NA	NA	NA	NA
Y41G9A.1	36.0959	-2.62558	0.437627	-5.9996	1.9781e-09	8.10083e-09	osm-5	NA	NA	NA	NA	NA	NA
R31.3	19.5144	-2.69373	0.593009	-4.54248	5.55968e-06	1.69656e-05	osm-6	NA	NA	NA	NA	NA	NA
Y75B8A.12	19.1597	-2.89662	0.63465	-4.56412	5.01583e-06	1.53751e-05	osm-12	NA	NA	NA	NA	NA	NA
C09G5.8	28.1915	-2.08207	0.470411	-4.42607	9.59652e-06	2.85181e-05	mks-5	1.0,1.0,1.0	1.0,0.0,1.0	-0.333	1	SE	not_sig
K07G5.3	40.0312	-1.6754	0.387048	-4.32866	1.50018e-05	4.36864e-05	mks-6	NA	NA	NA	NA	NA	NA
R01H10.6	53.5199	-1.59276	0.329753	-4.83018	1.36413e-06	4.42456e-06	bbs-5	NA	NA	NA	NA	NA	NA
C18H9.8	55.7978	-1.64186	0.322181	-5.09607	3.46774e-07	1.1919e-06	ift-74	NA	NA	NA	NA	NA	NA
C27F2.1	26.1382	-2.50509	0.494434	-5.06657	4.05041e-07	1.38345e-06	wdr-60	NA	NA	NA	NA	NA	NA
C48B6.8	25.4325	-2.53507	0.504117	-5.02873	4.93739e-07	1.67208e-06	bbs-9	NA	NA	NA	NA	NA	NA
C54G7.4	61.0238	-1.8739	0.302889	-6.18674	6.14195e-10	2.60934e-09	ifta-1	NA	NA	NA	NA	NA	NA
F32A6.2	26.8062	-3.21082	0.536565	-5.98403	2.17681e-09	8.88994e-09	ift-81	NA	NA	NA	NA	NA	NA
F35D2.4	34.3494	-1.14759	0.389581	-2.9457	0.00322229	0.00696739	mks-3	NA	NA	NA	NA	NA	NA
F35D11.11	2771.1	-1.91145	0.0552463	-34.5987	2.64664e-262	3.65121e-260	che-10	0.794,0.743,0.771	0.464,0.382,0.292	-0.39	5.05945e-05	RI	negative
F35D11.11	2771.1	-1.91145	0.0552463	-34.5987	2.64664e-262	3.65121e-260	che-10	1.0,1.0,1.0	0.962,0.846,1.0	-0.064	1	SE	not_sig
F53A9.4	8.72596	-2.7406	0.920021	-2.97884	0.0028934	0.00629856	jbts-14	NA	NA	NA	NA	NA	NA
F59G1.4	171.54	-1.71839	0.183687	-9.35497	8.36251e-21	6.12324e-20	F59G1.4	1.0,1.0,1.0	0.0,1.0,NA	-0.5	1	SE	not_sig
F59G1.4	171.54	-1.71839	0.183687	-9.35497	8.36251e-21	6.12324e-20	F59G1.4	1.0,0.96,1.0	NA,1.0,NA	0.013	1	SE	not_sig
K03E6.4	14.2084	-1.47894	0.601962	-2.45686	0.0140159	0.0269292	mksr-1	NA	NA	NA	NA	NA	NA
K04F10.2	45.3244	-1.72237	0.356106	-4.83669	1.3202e-06	4.29041e-06	K04F10.2	NA	NA	NA	NA	NA	NA
R02E12.4	15.3283	-1.62532	0.619767	-2.62247	0.0087294	0.0174554	R02E12.4	NA	NA	NA	NA	NA	NA
T12B3.1	22.7953	-2.09381	0.518771	-4.0361	5.43459e-05	0.000148932	T12B3.1	NA	NA	NA	NA	NA	NA
ZK328.7	59.6531	-2.08318	0.362805	-5.74186	9.36436e-09	3.64132e-08	ift-139	NA	NA	NA	NA	NA	NA
F58A4.14	15.5706	-2.71379	0.659986	-4.11189	3.9244e-05	0.000109445	bbs-4	NA	NA	NA	NA	NA	NA
C30B5.9	6.56711	-4.06172	1.28018	-3.17278	0.00150985	0.00343476	mks-2	NA	NA	NA	NA	NA	NA

### Sheet: ion_transport
DESeq2							Alternative_Splicing
Gene	baseMean	log2FoldChange	lfcSE	stat	pvalue	padj	Common_name	IncLevel_Control	IncLevel_IAA	IncLevelDifference_IAA_Control	FDR	Splicing_category	Splicing_status
K11G12.2	139.019	-1.21825	0.203115	-5.99781	1.99993e-09	8.18619e-09	acr-2	NA	NA	NA	NA	NA	NA
K11G12.7	15.849	-1.44138	0.589487	-2.44515	0.0144791	0.0277449	acr-3	NA	NA	NA	NA	NA	NA
R01E6.4	99.931	-1.5809	0.236142	-6.69472	2.16091e-11	1.00792e-10	acr-12	NA	NA	NA	NA	NA	NA
C54D2.5	919.129	-1.3404	0.0941624	-14.235	5.55745e-46	8.78139e-45	cca-1	0.41,0.287,0.191	0.315,0.434,0.0	-0.046	0.497257	A3SS	not_sig
C54D2.5	919.129	-1.3404	0.0941624	-14.235	5.55745e-46	8.78139e-45	cca-1	0.697,0.953,0.824	0.601,0.518,0.906	-0.15	0.478797	MXE	not_sig
C54D2.5	919.129	-1.3404	0.0941624	-14.235	5.55745e-46	8.78139e-45	cca-1	0.244,0.113,0.163	0.332,0.11,0.09	0.004	1	SE	not_sig
C54D2.5	919.129	-1.3404	0.0941624	-14.235	5.55745e-46	8.78139e-45	cca-1	1.0,1.0,1.0	1.0,0.598,1.0	-0.134	1	SE	not_sig
C54D2.5	919.129	-1.3404	0.0941624	-14.235	5.55745e-46	8.78139e-45	cca-1	1.0,1.0,1.0	0.0,1.0,0.0	-0.667	0.000795815	SE	negative
C54D2.5	919.129	-1.3404	0.0941624	-14.235	5.55745e-46	8.78139e-45	cca-1	1.0,1.0,1.0	1.0,0.728,1.0	-0.091	1	SE	not_sig
C54D2.5	919.129	-1.3404	0.0941624	-14.235	5.55745e-46	8.78139e-45	cca-1	0.681,1.0,0.87	1.0,0.118,1.0	-0.144	1	SE	not_sig
C54D2.5	919.129	-1.3404	0.0941624	-14.235	5.55745e-46	8.78139e-45	cca-1	0.71,1.0,0.449	0.0,0.449,1.0	-0.237	1	SE	not_sig
C54D2.5	919.129	-1.3404	0.0941624	-14.235	5.55745e-46	8.78139e-45	cca-1	0.646,1.0,0.873	1.0,0.12,1.0	-0.133	1	SE	not_sig
C54D2.5	919.129	-1.3404	0.0941624	-14.235	5.55745e-46	8.78139e-45	cca-1	1.0,1.0,1.0	1.0,0.713,1.0	-0.096	1	SE	not_sig
ZK512.3	401.449	-2.53273	0.130878	-19.3517	1.97067e-83	6.18496e-82	ced-11	1.0,1.0,1.0	1.0,0.842,1.0	-0.053	1	SE	not_sig
C47C12.6	221.474	-1.4699	0.158061	-9.29954	1.4105e-20	1.02119e-19	deg-1	0.865,0.963,0.679	1.0,0.32,1.0	-0.062	1	SE	not_sig
C47C12.6	221.474	-1.4699	0.158061	-9.29954	1.4105e-20	1.02119e-19	deg-1	0.917,0.768,0.815	1.0,0.837,1.0	0.112	0.110481	SE	not_sig
C47C12.6	221.474	-1.4699	0.158061	-9.29954	1.4105e-20	1.02119e-19	deg-1	1.0,1.0,1.0	1.0,1.0,0.6	-0.133	1	SE	not_sig
C47C12.6	221.474	-1.4699	0.158061	-9.29954	1.4105e-20	1.02119e-19	deg-1	0.309,0.106,0.316	0.0,0.065,0.0	-0.222	0.000199887	SE	negative
C47C12.6	221.474	-1.4699	0.158061	-9.29954	1.4105e-20	1.02119e-19	deg-1	1.0,1.0,1.0	1.0,1.0,0.611	-0.13	1	SE	not_sig
C47C12.6	221.474	-1.4699	0.158061	-9.29954	1.4105e-20	1.02119e-19	deg-1	0.931,0.759,0.967	0.729,1.0,NA	-0.021	1	SE	not_sig
E02H4.1	66.7375	-1.40023	0.294968	-4.74704	2.06413e-06	6.58192e-06	del-1	NA	NA	NA	NA	NA	NA
ZK512.6	133.848	-1.54481	0.200186	-7.7169	1.19189e-14	6.67397e-14	eat-4	NA	NA	NA	NA	NA	NA
R07A4.1	119.722	-1.64406	0.22273	-7.38141	1.56622e-13	8.27711e-13	egl-36	0.834,1.0,1.0	0.0,0.0,0.0	-0.945	1.22946e-10	SE	negative
C05C12.3	1674.96	-1.46121	0.0633443	-23.0677	9.77834e-118	4.80459e-116	gtl-1	NA	NA	NA	NA	NA	NA
R03E9.4	74.9246	-1.61	0.297565	-5.41057	6.28232e-08	2.28902e-07	irk-1	1.0,1.0,1.0	NA,0.0,1.0	-0.5	1	SE	not_sig
M02A10.2	137.354	-1.15319	0.197943	-5.82588	5.68133e-09	2.23689e-08	irk-2	0.205,0.229,0.0	NA,0.0,0.0	-0.145	1	A5SS	not_sig
Y54G9A.3	209.033	-1.83281	0.166682	-10.9958	4.00165e-28	3.7772e-27	kqt-3	NA	NA	NA	NA	NA	NA
T01C8.7	43.0466	-1.6767	0.365222	-4.59091	4.41323e-06	1.35943e-05	mec-4	NA	NA	NA	NA	NA	NA
W02D3.3	71.9975	-1.84238	0.277545	-6.63812	3.17708e-11	1.46555e-10	mec-6	NA	NA	NA	NA	NA	NA
F16F9.5	109.716	-1.32061	0.218639	-6.04017	1.53956e-09	6.35881e-09	mec-10	NA	NA	NA	NA	NA	NA
ZC168.1	553.071	-1.14685	0.10042	-11.4206	3.30059e-30	3.2977e-29	ncx-3	1.0,1.0,1.0	1.0,1.0,0.951	-0.016	1	SE	not_sig
C07A9.4	189.616	-1.71814	0.18672	-9.2017	3.52329e-20	2.50958e-19	ncx-6	NA	NA	NA	NA	NA	NA
C07A9.11	999.695	-1.35304	0.0769308	-17.5878	3.05758e-69	7.77808e-68	ncx-7	1.0,0.992,1.0	0.942,1.0,0.892	-0.053	0.435002	SE	not_sig
C07A9.11	999.695	-1.35304	0.0769308	-17.5878	3.05758e-69	7.77808e-68	ncx-7	1.0,1.0,1.0	0.973,1.0,1.0	-0.009	1	SE	not_sig
Y97E10B.7	2.49558	-4.59539	1.73199	-2.65325	0.0079721	0.0160709	ncx-10	NA	NA	NA	NA	NA	NA
B0395.1	74.0714	-1.16805	0.314862	-3.70971	0.000207498	0.000530805	nhx-1	NA	NA	NA	NA	NA	NA
F14B8.1	443.453	-1.32685	0.110193	-12.0412	2.1592e-33	2.39457e-32	nhx-4	NA	NA	NA	NA	NA	NA
F31B12.1	989.364	-1.7642	0.0830487	-21.2429	3.83358e-100	1.53759e-98	plc-1	1.0,1.0,1.0	0.868,1.0,1.0	-0.044	1	SE	not_sig
F31B12.1	989.364	-1.7642	0.0830487	-21.2429	3.83358e-100	1.53759e-98	plc-1	1.0,1.0,1.0	1.0,0.341,1.0	-0.22	1	SE	not_sig
F31B12.1	989.364	-1.7642	0.0830487	-21.2429	3.83358e-100	1.53759e-98	plc-1	0.748,0.271,0.317	1.0,NA,1.0	0.555	1	MXE	not_sig
F31B12.1	989.364	-1.7642	0.0830487	-21.2429	3.83358e-100	1.53759e-98	plc-1	1.0,1.0,1.0	0.0,NA,NA	-1	1	SE	not_sig
F31B12.1	989.364	-1.7642	0.0830487	-21.2429	3.83358e-100	1.53759e-98	plc-1	1.0,1.0,1.0	0.527,1.0,1.0	-0.158	1	SE	not_sig
F31B12.1	989.364	-1.7642	0.0830487	-21.2429	3.83358e-100	1.53759e-98	plc-1	1.0,1.0,1.0	1.0,0.71,1.0	-0.097	1	SE	not_sig
F31B12.1	989.364	-1.7642	0.0830487	-21.2429	3.83358e-100	1.53759e-98	plc-1	0.795,0.811,0.904	1.0,0.316,0.921	-0.091	1	A5SS	not_sig
F31B12.1	989.364	-1.7642	0.0830487	-21.2429	3.83358e-100	1.53759e-98	plc-1	0.217,0.357,0.454	0.0,0.625,NA	-0.03	1	A3SS	not_sig
F31B12.1	989.364	-1.7642	0.0830487	-21.2429	3.83358e-100	1.53759e-98	plc-1	0.364,0.54,0.508	0.243,0.391,0.743	-0.012	1	A5SS	not_sig
F31B12.1	989.364	-1.7642	0.0830487	-21.2429	3.83358e-100	1.53759e-98	plc-1	1.0,0.583,1.0	NA,NA,1.0	0.139	1	SE	not_sig
F31B12.1	989.364	-1.7642	0.0830487	-21.2429	3.83358e-100	1.53759e-98	plc-1	0.176,0.152,0.111	0.0,0.0,0.0	-0.146	0.000108206	A5SS	negative
T03F7.1	738.579	-1.77741	0.0977011	-18.1924	5.9336e-74	1.62643e-72	snf-11	NA	NA	NA	NA	NA	NA
T25B6.7	157.634	-3.6057	0.243807	-14.7892	1.72046e-49	2.91874e-48	snf-12	NA	NA	NA	NA	NA	NA
F34D6.3	81.5722	-2.13328	0.274523	-7.77087	7.79462e-15	4.40782e-14	sup-9	1.0,1.0,1.0	0.0,NA,1.0	-0.5	1	SE	not_sig
R09G11.1	116.985	-3.55832	0.278998	-12.7539	2.9641e-37	3.68611e-36	sup-10	NA	NA	NA	NA	NA	NA
T11F9.2	123.642	-1.66447	0.22373	-7.43967	1.00933e-13	5.38397e-13	zipt-16	NA	NA	NA	NA	NA	NA
C30H6.2	389.304	-1.52003	0.12973	-11.7169	1.04453e-31	1.09778e-30	zipt-17	NA	NA	NA	NA	NA	NA
F21C3.1	349.108	-1.2364	0.129666	-9.53525	1.49518e-21	1.12973e-20	twk-1	1.0,1.0,1.0	0.859,0.933,0.83	-0.126	0.219	SE	not_sig
M110.2	25.4601	-1.36099	0.456874	-2.97891	0.00289274	0.00629766	twk-3	NA	NA	NA	NA	NA	NA
B0334.2	253.439	-1.32367	0.148571	-8.90937	5.13235e-19	3.50172e-18	twk-5	NA	NA	NA	NA	NA	NA
ZC410.4	1274.6	-1.01429	0.0685638	-14.7933	1.6176e-49	2.74981e-48	twk-8	1.0,1.0,1.0	0.78,1.0,1.0	-0.073	1	SE	not_sig
ZC410.4	1274.6	-1.01429	0.0685638	-14.7933	1.6176e-49	2.74981e-48	twk-8	1.0,1.0,1.0	0.761,1.0,0.572	-0.222	6.12355e-07	SE	negative
ZC410.4	1274.6	-1.01429	0.0685638	-14.7933	1.6176e-49	2.74981e-48	twk-8	1.0,1.0,1.0	1.0,0.818,1.0	-0.061	1	SE	not_sig
ZC410.4	1274.6	-1.01429	0.0685638	-14.7933	1.6176e-49	2.74981e-48	twk-8	1.0,1.0,1.0	0.857,0.862,0.58	-0.234	6.79949e-11	SE	negative
F20A1.7	332.906	-1.4487	0.133681	-10.837	2.29818e-27	2.12065e-26	twk-11	0.927,0.813,0.601	1.0,1.0,1.0	0.22	1.51293e-05	RI	positive
F20A1.7	332.906	-1.4487	0.133681	-10.837	2.29818e-27	2.12065e-26	twk-11	0.938,0.869,0.649	1.0,1.0,1.0	0.181	0.000244689	SE	positive
F29F11.4	104.505	-1.69715	0.23887	-7.10493	1.20381e-12	6.05475e-12	twk-12	NA	NA	NA	NA	NA	NA
F52E4.4	26.0101	-1.68903	0.471446	-3.58266	0.000340117	0.000846502	twk-16	NA	NA	NA	NA	NA	NA
C44E12.3	262.055	-1.42114	0.150841	-9.42141	4.45071e-21	3.29544e-20	twk-17	1.0,1.0,1.0	1.0,0.764,1.0	-0.079	1	SE	not_sig
C44E12.3	262.055	-1.42114	0.150841	-9.42141	4.45071e-21	3.29544e-20	twk-17	0.0,0.145,0.078	NA,0.0,0.0	-0.074	1	SE	not_sig
C44E12.3	262.055	-1.42114	0.150841	-9.42141	4.45071e-21	3.29544e-20	twk-17	0.346,0.22,0.13	0.458,0.0,NA	-0.003	1	SE	not_sig
C44E12.3	262.055	-1.42114	0.150841	-9.42141	4.45071e-21	3.29544e-20	twk-17	1.0,0.645,1.0	1.0,NA,NA	0.118	1	A5SS	not_sig
T01B4.1	17.3679	-3.85403	0.7806	-4.93727	7.92222e-07	2.62901e-06	twk-21	NA	NA	NA	NA	NA	NA
F55C5.3	585.67	-1.85697	0.119809	-15.4994	3.49904e-54	6.5907e-53	twk-24	1.0,1.0,1.0	1.0,1.0,0.761	-0.08	1	SE	not_sig
M04B2.5	356.561	-2.47585	0.159859	-15.4877	4.2012e-54	7.88959e-53	twk-25	0.375,0.322,0.347	0.322,0.613,0.192	0.028	1	A3SS	not_sig
C33D12.3	296.323	-1.35266	0.138285	-9.78165	1.34988e-22	1.05519e-21	twk-26	NA	NA	NA	NA	NA	NA
C52B9.6	110.265	-2.65641	0.248103	-10.7069	9.45029e-27	8.55363e-26	twk-28	NA	NA	NA	NA	NA	NA
W06D12.5	59.3312	-1.16187	0.32518	-3.573	0.000352919	0.000875947	twk-33	NA	NA	NA	NA	NA	NA
K06B4.12	271.164	-1.52296	0.14513	-10.4937	9.23183e-26	8.09898e-25	twk-34	1.0,1.0,1.0	0.476,0.645,NA	-0.44	1	SE	not_sig
F31D4.7	41.59	-1.73828	0.375309	-4.63159	3.62868e-06	1.12647e-05	twk-35	NA	NA	NA	NA	NA	NA
R12G8.2	20.3712	-1.6239	0.52682	-3.08245	0.00205302	0.00457222	twk-36	NA	NA	NA	NA	NA	NA
C48E7.9	119.404	-1.01073	0.206888	-4.88539	1.03225e-06	3.3897e-06	twk-37	1.0,0.951,1.0	1.0,1.0,1.0	0.016	1	SE	not_sig
F32H5.7	237.927	-1.21691	0.154266	-7.88838	3.06128e-15	1.76533e-14	twk-43	NA	NA	NA	NA	NA	NA
Y71H9A.1	18.2931	-1.53245	0.548835	-2.79219	0.00523523	0.0109265	twk-44	NA	NA	NA	NA	NA	NA
C50C3.9	1424.63	-1.35646	0.0674658	-20.1058	6.55947e-90	2.24994e-88	unc-36	1.0,1.0,1.0	0.968,1.0,1.0	-0.011	1	SE	not_sig
C50C3.9	1424.63	-1.35646	0.0674658	-20.1058	6.55947e-90	2.24994e-88	unc-36	0.114,0.133,0.168	0.113,0.07,0.089	-0.048	0.261697	SE	not_sig
C50C3.9	1424.63	-1.35646	0.0674658	-20.1058	6.55947e-90	2.24994e-88	unc-36	1.0,1.0,1.0	0.959,1.0,0.903	-0.046	0.622513	SE	not_sig
T06H11.1	462.283	-1.02374	0.107772	-9.49915	2.11605e-21	1.58928e-20	unc-58	0.578,0.591,0.548	0.549,0.41,0.665	-0.031	1	SE	not_sig
C46F11.1	234.857	-2.8164	0.178097	-15.8139	2.49629e-56	4.94297e-55	unc-93	1.0,1.0,1.0	1.0,0.607,1.0	-0.131	1	SE	not_sig
C41C4.5	651.125	-1.73786	0.0972178	-17.8759	1.8171e-71	4.78237e-70	unc-105	1.0,1.0,1.0	0.525,1.0,1.0	-0.158	0.113368	SE	not_sig
C41C4.5	651.125	-1.73786	0.0972178	-17.8759	1.8171e-71	4.78237e-70	unc-105	0.709,0.88,0.785	1.0,0.271,1.0	-0.034	0.069695	A3SS	not_sig
C41C4.5	651.125	-1.73786	0.0972178	-17.8759	1.8171e-71	4.78237e-70	unc-105	1.0,1.0,1.0	0.522,1.0,1.0	-0.159	0.109456	SE	not_sig
C41C4.5	651.125	-1.73786	0.0972178	-17.8759	1.8171e-71	4.78237e-70	unc-105	0.87,0.768,0.881	1.0,1.0,0.441	-0.026	0.0507294	A5SS	not_sig
C11E4.3	17.2087	-1.28279	0.542377	-2.36512	0.0180241	0.033867	del-8	NA	NA	NA	NA	NA	NA
C27C12.5	199.69	-3.38254	0.217553	-15.5481	1.63804e-54	3.11575e-53	acd-3	1.0,0.924,1.0	1.0,1.0,1.0	0.025	1	SE	not_sig
F13B12.3	416.767	-1.15569	0.123733	-9.34023	9.61296e-21	7.01634e-20	F13B12.3	0.893,1.0,0.806	0.316,0.409,0.555	-0.473	2.21155e-06	SE	negative
F13B12.3	416.767	-1.15569	0.123733	-9.34023	9.61296e-21	7.01634e-20	F13B12.3	0.693,0.429,0.392	0.592,0.0,0.659	-0.088	1	A3SS	not_sig
F13B12.3	416.767	-1.15569	0.123733	-9.34023	9.61296e-21	7.01634e-20	F13B12.3	0.876,1.0,0.85	0.356,0.639,0.415	-0.439	3.20584e-06	SE	negative
F25D1.4	122.045	-1.79946	0.232313	-7.74586	9.494e-15	5.33995e-14	degt-1	0.918,1.0,1.0	1.0,1.0,NA	0.027	1	SE	not_sig
F36H1.5	287.116	-2.09554	0.148618	-14.1002	3.78714e-45	5.89873e-44	hrg-4	NA	NA	NA	NA	NA	NA
F36H1.9	16.5379	-2.53881	0.632296	-4.01523	5.93887e-05	0.000161991	hrg-5	NA	NA	NA	NA	NA	NA
F36H1.10	60.3768	-2.32525	0.34555	-6.72911	1.70698e-11	8.01251e-11	hrg-6	NA	NA	NA	NA	NA	NA
F58E6.7	10.324	-2.18688	0.763807	-2.86313	0.00419475	0.00889768	hrg-3	NA	NA	NA	NA	NA	NA
F58G6.3	397.296	-1.97662	0.122506	-16.1349	1.45093e-58	3.01323e-57	F58G6.3	NA	NA	NA	NA	NA	NA
F58G6.7	1335.54	-1.06583	0.0720856	-14.7856	1.81516e-49	3.07109e-48	F58G6.7	NA	NA	NA	NA	NA	NA
F59F3.4	86.3733	-2.45594	0.299571	-8.19818	2.44056e-16	1.48049e-15	del-5	NA	NA	NA	NA	NA	NA
K11H3.7	139.48	-1.56824	0.200237	-7.83193	4.80418e-15	2.7402e-14	twk-48	NA	NA	NA	NA	NA	NA
T07A5.3	283.941	-3.17789	0.171669	-18.5117	1.66185e-76	4.74697e-75	vglu-3	NA	NA	NA	NA	NA	NA
T09B9.2	189.278	-2.50096	0.185444	-13.4863	1.88226e-41	2.63874e-40	slc-17.9	1.0,1.0,1.0	1.0,0.581,1.0	-0.14	1	SE	not_sig
T09B9.2	189.278	-2.50096	0.185444	-13.4863	1.88226e-41	2.63874e-40	slc-17.9	1.0,1.0,1.0	0.579,0.355,NA	-0.533	1	SE	not_sig
T09B9.2	189.278	-2.50096	0.185444	-13.4863	1.88226e-41	2.63874e-40	slc-17.9	1.0,1.0,1.0	NA,NA,0.0	-1	1	SE	not_sig
T28B8.5	19.2974	-1.8905	0.555969	-3.40037	0.000672949	0.00160918	del-4	NA	NA	NA	NA	NA	NA
T28F4.2	15.1156	-2.50939	0.664694	-3.77526	0.000159839	0.000414505	asic-2	NA	NA	NA	NA	NA	NA
Y57G11C.44	10.795	-3.1116	0.843583	-3.68855	0.000225533	0.000574833	Y57G11C.44	NA	NA	NA	NA	NA	NA
Y69H2.11	24.0779	-1.19271	0.458163	-2.60324	0.0092348	0.0183803	egas-1	NA	NA	NA	NA	NA	NA
Y105E8A.12	914.291	-1.07841	0.0772919	-13.9524	3.04164e-44	4.60058e-43	catp-1	1.0,1.0,0.991	1.0,1.0,0.958	-0.011	1	SE	not_sig
Y105E8A.12	914.291	-1.07841	0.0772919	-13.9524	3.04164e-44	4.60058e-43	catp-1	1.0,1.0,1.0	1.0,0.868,1.0	-0.044	1	SE	not_sig
Y105E8A.12	914.291	-1.07841	0.0772919	-13.9524	3.04164e-44	4.60058e-43	catp-1	1.0,1.0,1.0	1.0,0.888,1.0	-0.037	1	SE	not_sig
ZK822.5	913.169	-1.64221	0.0818107	-20.0733	1.26381e-89	4.30553e-88	ZK822.5	NA	NA	NA	NA	NA	NA
B0303.11	707.544	-1.4049	0.0917233	-15.3167	5.91131e-53	1.07552e-51	B0303.11	1.0,1.0,1.0	0.948,0.848,1.0	-0.068	1	SE	not_sig
B0303.11	707.544	-1.4049	0.0917233	-15.3167	5.91131e-53	1.07552e-51	B0303.11	1.0,1.0,1.0	1.0,1.0,0.761	-0.08	1	SE	not_sig
B0303.11	707.544	-1.4049	0.0917233	-15.3167	5.91131e-53	1.07552e-51	B0303.11	0.303,0.377,0.268	0.058,0.084,0.423	-0.128	0.00260037	SE	negative
C02C2.5	191.565	-2.92519	0.208571	-14.025	1.09689e-44	1.68547e-43	sup-18	NA	NA	NA	NA	NA	NA
C09D4.1	1589.37	-1.10144	0.0715762	-15.3884	1.95781e-53	3.61712e-52	C09D4.1	1.0,1.0,1.0	0.915,0.935,1.0	-0.05	1	SE	not_sig
C09D4.1	1589.37	-1.10144	0.0715762	-15.3884	1.95781e-53	3.61712e-52	C09D4.1	1.0,1.0,1.0	0.969,1.0,1.0	-0.01	1	SE	not_sig
C09D4.1	1589.37	-1.10144	0.0715762	-15.3884	1.95781e-53	3.61712e-52	C09D4.1	1.0,0.991,1.0	0.871,0.943,0.808	-0.123	1.14802e-10	SE	negative
C09D4.1	1589.37	-1.10144	0.0715762	-15.3884	1.95781e-53	3.61712e-52	C09D4.1	0.993,1.0,1.0	1.0,1.0,0.978	-0.005	1	SE	not_sig
C24G7.4	25.5959	-2.91767	0.525333	-5.55395	2.7929e-08	1.0471e-07	acd-2	NA	NA	NA	NA	NA	NA
C33D12.2	771.229	-1.27611	0.0857998	-14.8731	4.92709e-50	8.43856e-49	cnnm-3	0.246,0.282,0.286	0.172,0.555,0.425	0.113	0.599489	A5SS	not_sig
C33D12.2	771.229	-1.27611	0.0857998	-14.8731	4.92709e-50	8.43856e-49	cnnm-3	1.0,1.0,1.0	0.864,1.0,1.0	-0.045	1	SE	not_sig
C33D12.2	771.229	-1.27611	0.0857998	-14.8731	4.92709e-50	8.43856e-49	cnnm-3	0.014,0.05,0.071	0.0,0.049,0.0	-0.029	0.0463325	SE	not_sig
C33D12.2	771.229	-1.27611	0.0857998	-14.8731	4.92709e-50	8.43856e-49	cnnm-3	1.0,1.0,1.0	0.703,0.89,0.809	-0.199	1.87114e-06	SE	negative
C33D12.2	771.229	-1.27611	0.0857998	-14.8731	4.92709e-50	8.43856e-49	cnnm-3	1.0,1.0,1.0	1.0,0.963,1.0	-0.012	1	SE	not_sig
C33D12.2	771.229	-1.27611	0.0857998	-14.8731	4.92709e-50	8.43856e-49	cnnm-3	1.0,1.0,1.0	0.641,0.895,0.791	-0.224	2.35367e-06	SE	negative
C46A5.2	9.98265	-4.67704	1.21952	-3.83514	0.000125492	0.000329553	del-7	NA	NA	NA	NA	NA	NA
F10E7.9	375.039	-1.27866	0.125192	-10.2135	1.7248e-24	1.43779e-23	F10E7.9	NA	NA	NA	NA	NA	NA
F27E11.2	123.792	-1.34864	0.210264	-6.41406	1.41699e-10	6.2703e-10	slc-28.2	1.0,1.0,1.0	0.914,1.0,1.0	-0.029	1	SE	not_sig
F30B5.7	197.144	-1.30226	0.187165	-6.9578	3.45634e-12	1.69496e-11	zipt-2.2	1.0,1.0,1.0	1.0,1.0,0.824	-0.059	1	SE	not_sig
F33D11.5	12.9884	-2.9432	0.748191	-3.93376	8.36287e-05	0.000224524	twk-47	NA	NA	NA	NA	NA	NA
F45E4.11	402.05	-1.79324	0.121975	-14.7016	6.29138e-49	1.05169e-47	cima-1	NA	NA	NA	NA	NA	NA
F52H2.4	306.944	-1.14121	0.144586	-7.89294	2.95155e-15	1.70284e-14	F52H2.4	0.969,1.0,1.0	1.0,1.0,1.0	0.01	1	SE	not_sig
F55G1.13	16.7261	-2.21797	0.633658	-3.50027	0.000464795	0.00113732	egas-4	NA	NA	NA	NA	NA	NA
K12C11.3	126.608	-1.14011	0.206084	-5.53227	3.16115e-08	1.17952e-07	K12C11.3	0.367,0.529,0.552	0.438,1.0,0.251	0.08	0.750988	A5SS	not_sig
M02D8.3	321.103	-1.27473	0.133227	-9.56807	1.08921e-21	8.27968e-21	M02D8.3	1.0,1.0,1.0	0.795,0.437,0.509	-0.42	1.2549e-06	SE	negative
M02D8.3	321.103	-1.27473	0.133227	-9.56807	1.08921e-21	8.27968e-21	M02D8.3	1.0,1.0,1.0	0.274,0.0,0.602	-0.708	1.75492e-05	SE	negative
M02D8.3	321.103	-1.27473	0.133227	-9.56807	1.08921e-21	8.27968e-21	M02D8.3	1.0,1.0,1.0	0.239,0.702,1.0	-0.353	0.000176441	SE	negative
R02E12.6	599.194	-1.52078	0.0980395	-15.5119	2.88027e-54	5.44152e-53	hrg-1	NA	NA	NA	NA	NA	NA
R09B5.4	79.3077	-2.12994	0.274321	-7.76444	8.20084e-15	4.62607e-14	fpn-1.2	NA	NA	NA	NA	NA	NA
T28D9.7	658.942	-2.1642	0.0989363	-21.8747	4.52911e-106	1.97769e-104	del-10	NA	NA	NA	NA	NA	NA
W03B1.2	215.616	-1.93244	0.194978	-9.91105	3.72693e-23	2.96125e-22	trpl-2	1.0,1.0,0.913	1.0,1.0,1.0	0.029	1	SE	not_sig
Y38C1AB.2	16.2716	-1.64847	0.570484	-2.88959	0.00385742	0.00822664	trpl-3	NA	NA	NA	NA	NA	NA
ZK563.2	85.9431	-1.38723	0.265772	-5.21961	1.79302e-07	6.31403e-07	ZK563.2	1.0,1.0,1.0	0.698,1.0,1.0	-0.101	1	SE	not_sig
ZK770.1	81.624	-2.74381	0.30709	-8.93488	4.07634e-19	2.79794e-18	asic-1	NA	NA	NA	NA	NA	NA
F58G6.9	662.291	-1.91608	0.0964932	-19.8572	9.55794e-88	3.19123e-86	F58G6.9	0.087,0.104,0.119	0.128,0.051,0.137	0.002	1	A5SS	not_sig
F31F6.8	62.3542	-1.51872	0.293846	-5.16843	2.36075e-07	8.23131e-07	sssh-1	NA	NA	NA	NA	NA	NA

### Sheet: splicing
DESeq2							Alternative_Splicing
Gene	baseMean	log2FoldChange	lfcSE	stat	pvalue	padj	Common_name	IncLevel_Control	IncLevel_IAA	IncLevelDifference_IAA_Control	FDR	Splicing_category	Splicing_status
R74.5	1499.41	1.41354	0.0625511	22.5982	4.51072e-113	2.13689e-111	asd-1	0.925,0.904,0.823	0.854,0.914,0.942	0.019	1	SE	not_sig
R74.5	1499.41	1.41354	0.0625511	22.5982	4.51072e-113	2.13689e-111	asd-1	1.0,1.0,1.0	0.967,0.965,0.975	-0.031	0.0646824	SE	not_sig
R08D7.1	3034.33	1.60641	0.0638524	25.1581	1.15132e-139	6.98245e-138	bud-13	NA	NA	NA	NA	NA	NA
C07A9.2	1801.95	1.5928	0.0631015	25.2418	1.39324e-140	8.53209e-139	bud-31	NA	NA	NA	NA	NA	NA
C16C10.6	2916.83	1.02992	0.0504173	20.4279	9.45277e-93	3.39057e-91	ccdc-55	NA	NA	NA	NA	NA	NA
D1081.8	9962.91	1.10253	0.0436918	25.2343	1.68404e-140	1.02878e-138	cdc-5L	1.0,0.994,1.0	0.958,0.958,0.951	-0.042	1.1124e-11	SE	not_sig
F59A2.4	2106.66	1.14676	0.0586702	19.5459	4.4704e-85	1.43167e-83	clpf-1	1.0,1.0,1.0	0.993,0.991,1.0	-0.005	1	SE	not_sig
F56D2.6	17676.5	2.12291	0.0336017	63.1787	0	0	ddx-15	NA	NA	NA	NA	NA	NA
F01F1.7	8751.73	1.57879	0.0439544	35.9189	1.54952e-282	2.3579e-280	ddx-23	1.0,1.0,1.0	0.999,0.996,0.998	-0.002	1	SE	not_sig
F01F1.7	8751.73	1.57879	0.0439544	35.9189	1.54952e-282	2.3579e-280	ddx-23	1.0,1.0,1.0	0.994,0.997,1.0	-0.003	1	SE	not_sig
F53H1.1	9285.27	1.29916	0.0400992	32.3987	2.86614e-230	3.15628e-228	ddx-46	1.0,1.0,1.0	0.996,1.0,1.0	-0.001	1	SE	not_sig
F53H1.1	9285.27	1.29916	0.0400992	32.3987	2.86614e-230	3.15628e-228	ddx-46	1.0,1.0,1.0	0.998,0.996,1.0	-0.002	1	SE	not_sig
F53H1.1	9285.27	1.29916	0.0400992	32.3987	2.86614e-230	3.15628e-228	ddx-46	0.439,0.43,0.469	0.467,0.515,0.478	0.041	0.234275	MXE	not_sig
F53H1.1	9285.27	1.29916	0.0400992	32.3987	2.86614e-230	3.15628e-228	ddx-46	1.0,1.0,1.0	0.973,0.974,0.969	-0.028	8.00774e-05	SE	not_sig
F53H1.1	9285.27	1.29916	0.0400992	32.3987	2.86614e-230	3.15628e-228	ddx-46	1.0,1.0,1.0	1.0,0.992,1.0	-0.003	1	SE	not_sig
F53H1.1	9285.27	1.29916	0.0400992	32.3987	2.86614e-230	3.15628e-228	ddx-46	1.0,1.0,1.0	0.998,0.991,1.0	-0.004	1	SE	not_sig
F53H1.1	9285.27	1.29916	0.0400992	32.3987	2.86614e-230	3.15628e-228	ddx-46	1.0,1.0,1.0	0.996,1.0,1.0	-0.001	1	SE	not_sig
F53H1.1	9285.27	1.29916	0.0400992	32.3987	2.86614e-230	3.15628e-228	ddx-46	0.521,0.573,0.504	0.49,0.485,0.494	-0.043	0.164416	MXE	not_sig
F53H1.1	9285.27	1.29916	0.0400992	32.3987	2.86614e-230	3.15628e-228	ddx-46	1.0,1.0,1.0	1.0,0.998,1.0	-0.001	1	SE	not_sig
F53H1.1	9285.27	1.29916	0.0400992	32.3987	2.86614e-230	3.15628e-228	ddx-46	0.994,0.984,0.994	0.998,1.0,1.0	0.009	1	SE	not_sig
F53H1.1	9285.27	1.29916	0.0400992	32.3987	2.86614e-230	3.15628e-228	ddx-46	0.449,0.419,0.472	0.479,0.491,0.519	0.05	0.158422	MXE	not_sig
Y54G2A.75	2148.72	1.42307	0.0626975	22.6973	4.76104e-114	2.2813e-112	dib-1	NA	NA	NA	NA	NA	NA
T23B12.7	4432.85	1.91015	0.0444899	42.9345	0	0	dnj-22	NA	NA	NA	NA	NA	NA
ZK328.2	15316.4	1.39631	0.0374312	37.3034	1.44439e-304	2.4017e-302	eftu-2	NA	NA	NA	NA	NA	NA
F10E9.5	682.288	1.08421	0.0960015	11.2936	1.41074e-29	1.38471e-28	F10E9.5	NA	NA	NA	NA	NA	NA
R11A8.2	4592.84	1.54675	0.0486134	31.8174	3.72089e-222	3.87652e-220	gkow-1	1.0,1.0,1.0	1.0,0.998,1.0	-0.001	1	SE	not_sig
R11A8.2	4592.84	1.54675	0.0486134	31.8174	3.72089e-222	3.87652e-220	gkow-1	1.0,1.0,1.0	0.991,0.994,0.957	-0.019	0.291583	SE	not_sig
F53B7.3	4021.7	1.51662	0.0470862	32.2095	1.30025e-227	1.39516e-225	isy-1	1.0,1.0,1.0	0.999,0.99,1.0	-0.004	1	SE	not_sig
T24H10.7	8209.41	2.25532	0.0379342	59.4534	0	0	jun-1	0.998,1.0,1.0	0.985,0.991,0.985	-0.012	0.699845	SE	not_sig
F33A8.1	10865	1.77079	0.0378785	46.7492	0	0	let-858	1.0,1.0,1.0	0.998,1.0,0.998	-0.001	1	SE	not_sig
F33A8.1	10865	1.77079	0.0378785	46.7492	0	0	let-858	1.0,1.0,1.0	0.995,0.993,0.994	-0.006	1	SE	not_sig
F43G9.10	7475.02	1.34254	0.0497627	26.9789	2.6166e-160	1.89877e-158	mfap-1	NA	NA	NA	NA	NA	NA
C04H5.6	6171	1.64212	0.046114	35.61	9.80901e-278	1.4573e-275	mog-4	1.0,1.0,1.0	1.0,0.992,0.984	-0.008	1	SE	not_sig
C04H5.6	6171	1.64212	0.046114	35.61	9.80901e-278	1.4573e-275	mog-4	0.573,0.499,0.506	0.558,0.56,0.547	0.029	0.611678	MXE	not_sig
C04H5.6	6171	1.64212	0.046114	35.61	9.80901e-278	1.4573e-275	mog-4	1.0,1.0,1.0	0.968,0.996,1.0	-0.012	1	SE	not_sig
C04H5.6	6171	1.64212	0.046114	35.61	9.80901e-278	1.4573e-275	mog-4	0.871,0.879,0.889	0.8,0.792,0.728	-0.106	0.000300557	MXE	negative
C04H5.6	6171	1.64212	0.046114	35.61	9.80901e-278	1.4573e-275	mog-4	1.0,1.0,1.0	0.985,0.975,0.964	-0.025	0.0704589	SE	not_sig
C04H5.6	6171	1.64212	0.046114	35.61	9.80901e-278	1.4573e-275	mog-4	1.0,1.0,1.0	1.0,0.99,0.981	-0.01	1	SE	not_sig
C04H5.6	6171	1.64212	0.046114	35.61	9.80901e-278	1.4573e-275	mog-4	1.0,1.0,1.0	0.976,0.989,1.0	-0.012	1	SE	not_sig
C04H5.6	6171	1.64212	0.046114	35.61	9.80901e-278	1.4573e-275	mog-4	1.0,1.0,1.0	0.987,1.0,1.0	-0.004	1	SE	not_sig
C04H5.6	6171	1.64212	0.046114	35.61	9.80901e-278	1.4573e-275	mog-4	0.836,0.86,0.859	0.792,0.815,0.772	-0.059	0.0925112	MXE	not_sig
C04H5.6	6171	1.64212	0.046114	35.61	9.80901e-278	1.4573e-275	mog-4	1.0,1.0,1.0	0.981,0.992,0.997	-0.01	1	SE	not_sig
C04H5.6	6171	1.64212	0.046114	35.61	9.80901e-278	1.4573e-275	mog-4	1.0,1.0,1.0	0.975,0.974,0.977	-0.025	0.00575346	SE	not_sig
C04H5.6	6171	1.64212	0.046114	35.61	9.80901e-278	1.4573e-275	mog-4	1.0,1.0,1.0	0.95,1.0,1.0	-0.017	1	SE	not_sig
EEED8.5	14184.3	1.98528	0.0366215	54.2108	0	0	mog-5	1.0,1.0,1.0	0.996,0.999,0.998	-0.002	1	SE	not_sig
F43G9.12	8780.56	2.2229	0.0388545	57.211	0	0	mog-7	1.0,1.0,1.0	0.999,0.998,1.0	-0.001	1	SE	not_sig
F43G9.12	8780.56	2.2229	0.0388545	57.211	0	0	mog-7	1.0,1.0,1.0	0.999,0.999,0.999	-0.001	1	SE	not_sig
F43G9.12	8780.56	2.2229	0.0388545	57.211	0	0	mog-7	1.0,1.0,1.0	0.999,0.999,1.0	-0.001	1	SE	not_sig
F43G9.12	8780.56	2.2229	0.0388545	57.211	0	0	mog-7	0.464,0.509,0.454	0.45,0.456,0.459	-0.021	0.649421	MXE	not_sig
D1054.15	7280.55	1.28747	0.0373096	34.5078	6.13772e-261	8.42108e-259	plrg-1	NA	NA	NA	NA	NA	NA
F49D11.1	6190.43	1.35011	0.0387189	34.8697	2.14468e-266	3.05958e-264	prp-17	NA	NA	NA	NA	NA	NA
W07E6.4	4781.6	1.60012	0.0420383	38.0635	0	0	prp-21	1.0,1.0,1.0	0.784,0.825,0.837	-0.185	0	SE	negative
W07E6.4	4781.6	1.60012	0.0420383	38.0635	0	0	prp-21	1.0,1.0,1.0	1.0,0.995,1.0	-0.002	1	SE	not_sig
W07E6.4	4781.6	1.60012	0.0420383	38.0635	0	0	prp-21	0.531,0.557,0.523	0.592,0.553,0.594	0.043	0.216842	MXE	not_sig
W07E6.4	4781.6	1.60012	0.0420383	38.0635	0	0	prp-21	1.0,1.0,1.0	1.0,1.0,0.992	-0.003	1	SE	not_sig
W07E6.4	4781.6	1.60012	0.0420383	38.0635	0	0	prp-21	1.0,1.0,1.0	1.0,0.992,1.0	-0.003	1	SE	not_sig
W07E6.4	4781.6	1.60012	0.0420383	38.0635	0	0	prp-21	1.0,1.0,1.0	0.989,1.0,1.0	-0.004	1	SE	not_sig
W07E6.4	4781.6	1.60012	0.0420383	38.0635	0	0	prp-21	1.0,1.0,1.0	1.0,1.0,0.998	-0.001	1	SE	not_sig
W07E6.4	4781.6	1.60012	0.0420383	38.0635	0	0	prp-21	1.0,1.0,1.0	1.0,0.997,0.997	-0.002	1	SE	not_sig
Y110A7A.8	8087.13	1.81491	0.0372253	48.7547	0	0	prp-31	1.0,1.0,1.0	0.998,1.0,1.0	-0.001	1	SE	not_sig
D1054.14	3206.04	1.67814	0.0520654	32.2314	6.419e-228	6.91709e-226	prp-38	NA	NA	NA	NA	NA	NA
C36B1.5	3570.58	1.79282	0.0451428	39.7144	0	0	prp-4	1.0,1.0,1.0	0.992,1.0,1.0	-0.003	1	SE	not_sig
C36B1.5	3570.58	1.79282	0.0451428	39.7144	0	0	prp-4	1.0,1.0,1.0	0.984,0.992,1.0	-0.008	1	SE	not_sig
C50C3.6	39086.6	1.48087	0.0348806	42.4553	0	0	prp-8	0.478,0.497,0.511	0.503,0.53,0.499	0.015	0.73633	MXE	not_sig
C50C3.6	39086.6	1.48087	0.0348806	42.4553	0	0	prp-8	1.0,1.0,1.0	0.998,0.997,0.999	-0.002	1	SE	not_sig
C50C3.6	39086.6	1.48087	0.0348806	42.4553	0	0	prp-8	1.0,1.0,1.0	0.999,0.999,0.997	-0.002	1	SE	not_sig
C50C3.6	39086.6	1.48087	0.0348806	42.4553	0	0	prp-8	1.0,1.0,1.0	1.0,1.0,0.999	0	1	SE	not_sig
C50C3.6	39086.6	1.48087	0.0348806	42.4553	0	0	prp-8	1.0,1.0,1.0	0.998,1.0,1.0	-0.001	1	SE	not_sig
C50C3.6	39086.6	1.48087	0.0348806	42.4553	0	0	prp-8	1.0,1.0,1.0	0.999,1.0,1.0	0	1	SE	not_sig
C50C3.6	39086.6	1.48087	0.0348806	42.4553	0	0	prp-8	1.0,1.0,1.0	1.0,1.0,0.999	0	1	SE	not_sig
C50C3.6	39086.6	1.48087	0.0348806	42.4553	0	0	prp-8	0.448,0.449,0.443	0.432,0.444,0.449	-0.005	0.939519	MXE	not_sig
T13H5.4	5267.8	1.20268	0.046767	25.7163	7.67464e-146	5.01809e-144	prp-9	1.0,1.0,1.0	0.997,0.999,1.0	-0.001	1	SE	not_sig
R05D3.8	975.217	1.48555	0.0847296	17.5329	8.04188e-69	2.0293e-67	R05D3.8	NA	NA	NA	NA	NA	NA
Y54H5A.3	4345.14	1.63394	0.0463152	35.2788	1.24192e-272	1.80244e-270	rbm-42	NA	NA	NA	NA	NA	NA
C30B5.4	2455.14	1.48691	0.0515078	28.8677	3.04087e-183	2.66028e-181	rbmx-2	NA	NA	NA	NA	NA	NA
F11A10.2	3069.8	1.39997	0.0489873	28.5782	1.25467e-179	1.07034e-177	repo-1	NA	NA	NA	NA	NA	NA
K01G5.1	2573.62	1.71214	0.0554931	30.8532	5.07187e-209	5.11424e-207	rnf-113	NA	NA	NA	NA	NA	NA
K02F3.11	2841.97	1.20679	0.0487183	24.7708	1.85305e-135	1.09732e-133	rnp-5	NA	NA	NA	NA	NA	NA
Y47G6A.20	7762.98	1.91344	0.0393524	48.6231	0	0	rnp-6	1.0,1.0,1.0	0.998,1.0,1.0	-0.001	1	SE	not_sig
Y47G6A.20	7762.98	1.91344	0.0393524	48.6231	0	0	rnp-6	0.736,0.779,0.735	0.878,0.899,0.892	0.14	0	MXE	positive
Y47G6A.20	7762.98	1.91344	0.0393524	48.6231	0	0	rnp-6	0.992,1.0,0.996	0.998,1.0,0.998	0.003	1	SE	not_sig
Y47G6A.20	7762.98	1.91344	0.0393524	48.6231	0	0	rnp-6	1.0,1.0,1.0	1.0,1.0,0.996	-0.001	1	SE	not_sig
Y111B2A.18	16206.7	1.27526	0.0316515	40.2906	0	0	rsp-3	NA	NA	NA	NA	NA	NA
D2089.1	13906.7	1.7555	0.0349689	50.2018	0	0	rsp-7	1.0,1.0,1.0	1.0,1.0,0.999	0	1	SE	not_sig
D2089.1	13906.7	1.7555	0.0349689	50.2018	0	0	rsp-7	1.0,1.0,1.0	0.811,0.852,0.841	-0.165	0	SE	negative
D2089.1	13906.7	1.7555	0.0349689	50.2018	0	0	rsp-7	0.052,0.066,0.061	0.023,0.031,0.03	-0.032	1.12472e-12	A3SS	not_sig
D2089.1	13906.7	1.7555	0.0349689	50.2018	0	0	rsp-7	1.0,1.0,1.0	1.0,1.0,0.999	0	1	SE	not_sig
D2089.1	13906.7	1.7555	0.0349689	50.2018	0	0	rsp-7	1.0,1.0,1.0	0.942,0.954,0.952	-0.051	0	SE	not_sig
Y57A10A.19	4343.72	1.51727	0.0595227	25.4907	2.4998e-143	1.59302e-141	rsr-2	1.0,1.0,1.0	1.0,0.998,0.998	-0.001	1	SE	not_sig
B0035.12	10207.6	1.12331	0.0340632	32.9774	1.71179e-238	1.99906e-236	sart-3	1.0,1.0,1.0	1.0,1.0,0.997	-0.001	1	SE	not_sig
B0035.12	10207.6	1.12331	0.0340632	32.9774	1.71179e-238	1.99906e-236	sart-3	1.0,1.0,1.0	0.997,0.993,0.997	-0.004	1	SE	not_sig
F53F4.14	3227.81	1.06355	0.0514753	20.6613	7.72582e-95	2.86106e-93	sde-2	NA	NA	NA	NA	NA	NA
T08A11.2	12695.9	1.09171	0.0335646	32.5256	4.6391e-232	5.15392e-230	sftb-1	NA	NA	NA	NA	NA	NA
W03F9.10	8573.21	1.08806	0.0362903	29.9822	1.67286e-197	1.56725e-195	sftb-2	NA	NA	NA	NA	NA	NA
K07C5.6	8163.12	1.35907	0.0412216	32.9699	2.19693e-238	2.55372e-236	sluh-7	NA	NA	NA	NA	NA	NA
Y116A8C.42	5984.75	1.0051	0.0456144	22.0346	1.34122e-107	5.96024e-106	snr-1	NA	NA	NA	NA	NA	NA
W08E3.1	9070.46	1.03038	0.0360366	28.5925	8.3246e-180	7.13359e-178	snr-2	NA	NA	NA	NA	NA	NA
C52E4.3	5486.47	1.11891	0.0512555	21.8302	1.20023e-105	5.19577e-104	snr-4	NA	NA	NA	NA	NA	NA
Y46G5A.4	30495.9	1.87146	0.0320529	58.3864	0	0	snrp-200	1.0,1.0,1.0	0.999,0.999,1.0	-0.001	1	SE	not_sig
Y46G5A.4	30495.9	1.87146	0.0320529	58.3864	0	0	snrp-200	1.0,1.0,1.0	1.0,1.0,0.999	0	1	SE	not_sig
Y46G5A.4	30495.9	1.87146	0.0320529	58.3864	0	0	snrp-200	1.0,1.0,1.0	1.0,0.98,1.0	-0.007	1	SE	not_sig
Y46G5A.4	30495.9	1.87146	0.0320529	58.3864	0	0	snrp-200	1.0,1.0,1.0	0.999,1.0,0.999	-0.001	1	SE	not_sig
Y46G5A.4	30495.9	1.87146	0.0320529	58.3864	0	0	snrp-200	1.0,1.0,1.0	0.98,0.979,0.99	-0.017	0.0532031	SE	not_sig
Y46G5A.4	30495.9	1.87146	0.0320529	58.3864	0	0	snrp-200	1.0,1.0,1.0	0.999,0.997,1.0	-0.001	1	SE	not_sig
Y46G5A.4	30495.9	1.87146	0.0320529	58.3864	0	0	snrp-200	1.0,1.0,1.0	1.0,1.0,0.995	-0.002	1	SE	not_sig
Y46G5A.4	30495.9	1.87146	0.0320529	58.3864	0	0	snrp-200	1.0,1.0,1.0	1.0,0.997,1.0	-0.001	1	SE	not_sig
Y46G5A.4	30495.9	1.87146	0.0320529	58.3864	0	0	snrp-200	1.0,1.0,1.0	0.955,0.946,0.967	-0.044	2.1283e-13	SE	not_sig
Y46G5A.4	30495.9	1.87146	0.0320529	58.3864	0	0	snrp-200	1.0,1.0,1.0	0.994,0.998,0.989	-0.006	1	SE	not_sig
Y46G5A.4	30495.9	1.87146	0.0320529	58.3864	0	0	snrp-200	1.0,1.0,1.0	0.997,0.995,1.0	-0.003	1	SE	not_sig
R05D11.7	1248.78	1.26418	0.0685106	18.4523	4.9981e-76	1.4132e-74	snrp-27	NA	NA	NA	NA	NA	NA
F08B4.7	2452.02	1.01334	0.0529882	19.1238	1.59981e-81	4.92256e-80	snrp-3	1.0,1.0,1.0	1.0,0.998,1.0	-0.001	1	SE	not_sig
F08B4.7	2452.02	1.01334	0.0529882	19.1238	1.59981e-81	4.92256e-80	snrp-3	1.0,1.0,1.0	0.997,0.998,0.997	-0.003	1	SE	not_sig
F08B4.7	2452.02	1.01334	0.0529882	19.1238	1.59981e-81	4.92256e-80	snrp-3	1.0,1.0,1.0	0.987,0.981,0.981	-0.017	0.055772	SE	not_sig
F08B4.7	2452.02	1.01334	0.0529882	19.1238	1.59981e-81	4.92256e-80	snrp-3	1.0,1.0,1.0	1.0,0.997,1.0	-0.001	1	SE	not_sig
F08B4.7	2452.02	1.01334	0.0529882	19.1238	1.59981e-81	4.92256e-80	snrp-3	0.525,0.514,0.516	0.575,0.562,0.591	0.058	0.0590966	MXE	not_sig
F19F10.9	11499.7	1.63171	0.043574	37.4469	6.73455e-307	1.13484e-304	snu-66	1.0,1.0,1.0	0.927,0.959,0.963	-0.05	1.11579e-12	SE	not_sig
F19F10.9	11499.7	1.63171	0.043574	37.4469	6.73455e-307	1.13484e-304	snu-66	1.0,1.0,1.0	0.977,0.984,0.983	-0.019	0.00249493	SE	not_sig
C07E3.1	7261.65	1.84499	0.0399718	46.1572	0	0	stip-1	NA	NA	NA	NA	NA	NA
C50F2.3	7793.05	1.1531	0.0407108	28.3242	1.73886e-176	1.42677e-174	syf-1	1.0,1.0,1.0	1.0,0.998,0.991	-0.004	1	SE	not_sig
C50F2.3	7793.05	1.1531	0.0407108	28.3242	1.73886e-176	1.42677e-174	syf-1	1.0,1.0,1.0	1.0,0.996,1.0	-0.001	1	SE	not_sig
M03F8.3	8268.25	1.20663	0.0362158	33.3178	2.13392e-243	2.6009e-241	syf-3	0.568,0.566,0.652	0.381,0.378,0.472	-0.185	9.11641e-08	A3SS	negative
Y116A8C.35	4927.24	1.3689	0.0522258	26.2111	1.98567e-151	1.36219e-149	uaf-2	NA	NA	NA	NA	NA	NA
F46F11.4	290.008	1.26822	0.13923	9.10887	8.32477e-20	5.85158e-19	ubl-5	NA	NA	NA	NA	NA	NA
F37C12.1	3415.76	1.9114	0.0469111	40.7453	0	0	yju-2	1.0,1.0,1.0	0.928,0.911,0.888	-0.091	0	SE	not_sig
F37C12.1	3415.76	1.9114	0.0469111	40.7453	0	0	yju-2	1.0,NA,NA	0.521,0.62,0.658	-0.4	1	SE	not_sig
